# Predicting protease networks through human genetics

**DOI:** 10.1101/2022.06.30.498364

**Authors:** Kazunari Iwamoto, Tore Eriksson

## Abstract

By utilizing functional genetic variation within the participants of the UK Biobank project for a largescale PheWAS study we attempted to get a better understanding of how the set of human proteases and their endogenous inhibitors are involved in common diseases. Focusing on known human proteases, their inhibitors, and known substrates, we computed their ranked-biased similarity from phenome-wide association results. Putative regulatory networks were constructed from 250 high-scoring pairs of proteases and related genes. This analysis suggested thirteen network modules, five diagnosis-based and eight biomarker-based. Through genetic associations and published literature on module members, the modules could be classified into different disease modalities including cholesterol homeostasis and high blood pressure.
