## Supplementary table 1 for "Predicting protease networks through human genetics"

ICD10 category	Female_subjects	Male subjects	Total	Bias
A02	56	61	117	None
A04	1753	1604	3357	None
A08	791	634	1425	None
A09	7857	6043	13900	None
A40	216	349	565	None
A41	4379	5958	10337	None
A46	78	53	131	None
A48	38	74	112	None
A49	604	934	1538	None
A63	138	56	194	None
A87	99	64	163	None
B00	235	209	444	None
B02	463	402	865	None
B07	520	460	980	None
B17	79	106	185	None
B18	161	319	480	None
B24	4	100	104	Male
B25	79	90	169	None
B34	1482	1035	2517	None
B35	139	292	431	None
B36	52	50	102	None
B37	2512	2065	4577	None
B44	136	142	278	None
B49	74	92	166	None
B59	39	82	121	None
B80	65	58	123	None
B91	85	70	155	None
B94	54	54	108	None
B95	2586	3611	6197	None
B96	6631	6206	12837	None
B97	1171	1172	2343	None
B98	986	997	1983	None
B99	156	194	350	None
C01	50	144	194	None
C02	107	209	316	None
C06	48	57	105	None
C07	52	70	122	None
C09	90	244	334	None
C10	34	91	125	None
C14	25	76	101	None
C15	342	982	1324	None
C16	287	660	947	None
C17	138	171	309	None
C18	2118	2578	4696	None
C19	493	778	1271	None
C20	808	1377	2185	None
C21	198	91	289	None
C22	305	482	787	None
C23	81	39	120	None
C24	121	148	269	None
C25	604	757	1361	None
C26	183	272	455	None
C32	36	289	325	None
C34	1998	2178	4176	None
C41	59	80	139	None
C43	1683	1538	3221	None
C44	8289	9909	18198	None
C45	66	300	366	None
C48	274	53	327	None
C49	214	252	466	None
C50	12776	103	12879	Female
C51	166	1	167	Female
C53	293	0	293	Female
C54	1717	0	1717	Female
C55	207	0	207	Female
C56	1385	3	1388	Female
C57	202	0	202	Female
C61	7	10112	10119	Male
C62	0	271	271	Male
C64	599	1062	1661	None
C65	42	82	124	None
C66	60	123	183	None
C67	772	2397	3169	None
C69	114	108	222	None
C71	347	496	843	None
C73	346	149	495	None
C76	105	88	193	None
C77	5262	3540	8802	None
C78	4712	4187	8899	None
C79	3419	3681	7100	None
C80	1200	1117	2317	None
C81	150	181	331	None
C82	307	305	612	None
C83	568	831	1399	None
C84	78	109	187	None
C85	758	960	1718	None
C88	86	116	202	None
C90	423	600	1023	None
C91	345	647	992	None
C92	325	444	769	None
C95	44	74	118	None
C97	413	606	1019	None
D01	63	58	121	None
D03	616	609	1225	None
D04	611	706	1317	None
D05	2640	7	2647	Female
D06	550	1	551	Female
D07	170	477	647	None
D09	80	322	402	None
D10	298	278	576	None
D11	330	253	583	None
D12	9134	12344	21478	None
D13	919	636	1555	None
D14	128	223	351	None
D15	75	48	123	None
D16	209	140	349	None
D17	3251	4166	7417	None
D18	1129	951	2080	None
D21	399	266	665	None
D22	3479	1960	5439	None
D23	2603	1920	4523	None
D24	1506	15	1521	Female
D25	10369	0	10369	Female
D26	364	0	364	Female
D27	1763	0	1763	Female
D28	246	1	247	Female
D29	1	200	201	Male
D30	95	184	279	None
D31	137	99	236	None
D32	612	216	828	None
D33	265	210	475	None
D34	275	63	338	None
D35	868	564	1432	None
D36	472	396	868	None
D37	809	942	1751	None
D38	97	145	242	None
D39	235	0	235	Female
D40	0	135	135	Male
D41	332	760	1092	None
D43	148	184	332	None
D44	133	113	246	None
D45	163	343	506	None
D46	200	349	549	None
D47	655	763	1418	None
D48	555	386	941	None
D50	8306	6234	14540	None
D51	885	491	1376	None
D52	210	292	502	None
D53	56	69	125	None
D58	82	80	162	None
D59	117	121	238	None
D61	368	556	924	None
D62	214	108	322	None
D63	599	607	1206	None
D64	10439	8771	19210	None
D68	770	615	1385	None
D69	1412	1843	3255	None
D70	2817	2223	5040	None
D72	357	415	772	None
D73	416	503	919	None
D75	402	604	1006	None
D80	139	137	276	None
D86	401	390	791	None
D89	228	241	469	None
E02	64	39	103	None
E03	16517	4221	20738	None
E04	1839	446	2285	None
E05	2162	646	2808	None
E06	358	53	411	None
E07	520	146	666	None
E10	1408	1923	3331	None
E11	10400	16158	26558	None
E13	142	187	329	None
E14	1448	2260	3708	None
E16	840	1266	2106	None
E20	79	31	110	None
E21	1112	371	1483	None
E22	308	300	608	None
E23	214	330	544	None
E24	103	35	138	None
E27	515	441	956	None
E28	343	1	344	Female
E29	1	260	261	Male
E34	127	67	194	None
E46	169	213	382	None
E53	1202	1026	2228	None
E55	1924	1079	3003	None
E61	413	312	725	None
E66	12848	11330	24178	None
E73	153	61	214	None
E78	21753	31424	53177	None
E80	219	490	709	None
E83	2762	2971	5733	None
E85	129	173	302	None
E86	3359	3887	7246	None
E87	7249	7989	15238	None
E88	423	478	901	None
E89	1767	488	2255	None
F00	774	774	1548	None
F01	446	693	1139	None
F02	212	434	646	None
F03	1200	1361	2561	None
F05	1870	2625	4495	None
F06	349	431	780	None
F10	2027	5600	7627	None
F11	51	105	156	None
F12	66	161	227	None
F17	7828	9628	17456	None
F19	30	90	120	None
F20	254	433	687	None
F22	162	149	311	None
F23	101	74	175	None
F25	91	96	187	None
F29	161	149	310	None
F30	126	71	197	None
F31	761	554	1315	None
F32	13176	7727	20903	None
F33	541	342	883	None
F34	67	34	101	None
F39	63	47	110	None
F40	1069	435	1504	None
F41	9846	5191	15037	None
F42	136	119	255	None
F43	398	415	813	None
F44	119	50	169	None
F45	318	188	506	None
F50	130	18	148	None
F52	16	472	488	Male
F60	232	192	424	None
F79	35	75	110	None
F80	59	106	165	None
F81	82	151	233	None
F84	50	114	164	None
F99	133	119	252	None
G00	81	56	137	None
G03	66	62	128	None
G04	136	149	285	None
G06	63	108	171	None
G11	89	117	206	None
G12	203	271	474	None
G20	963	1645	2608	None
G21	63	98	161	None
G23	82	107	189	None
G24	274	140	414	None
G25	916	775	1691	None
G30	1067	1056	2123	None
G31	690	1125	1815	None
G35	1111	430	1541	None
G37	210	117	327	None
G40	2388	2540	4928	None
G41	86	124	210	None
G43	3700	1232	4932	None
G44	497	316	813	None
G45	1716	2242	3958	None
G46	60	96	156	None
G47	2599	5531	8130	None
G50	525	257	782	None
G51	653	604	1257	None
G52	57	50	107	None
G53	110	68	178	None
G54	267	254	521	None
G55	3440	2793	6233	None
G56	8124	4295	12419	None
G57	1643	403	2046	None
G58	271	226	497	None
G59	72	162	234	None
G60	102	154	256	None
G61	161	228	389	None
G62	1165	1602	2767	None
G63	297	612	909	None
G70	133	178	311	None
G71	97	105	202	None
G72	129	154	283	None
G80	70	104	174	None
G81	1199	1710	2909	None
G82	170	296	466	None
G83	298	333	631	None
G90	189	245	434	None
G91	397	390	787	None
G93	1560	1415	2975	None
G94	74	54	128	None
G95	402	549	951	None
G96	216	186	402	None
G97	151	104	255	None
G99	791	1004	1795	None
H00	947	1003	1950	None
H01	589	502	1091	None
H02	4184	3361	7545	None
H04	2178	1122	3300	None
H05	202	186	388	None
H06	117	36	153	None
H10	255	242	497	None
H11	608	528	1136	None
H15	60	44	104	None
H16	235	177	412	None
H17	88	130	218	None
H18	1260	940	2200	None
H19	77	38	115	None
H20	306	263	569	None
H21	335	352	687	None
H25	11996	8694	20690	None
H26	15629	11685	27314	None
H27	219	224	443	None
H31	204	183	387	None
H33	1787	2490	4277	None
H34	432	550	982	None
H35	4482	3359	7841	None
H36	852	1529	2381	None
H40	4711	4513	9224	None
H43	1384	1260	2644	None
H44	367	324	691	None
H46	104	65	169	None
H47	342	269	611	None
H49	232	244	476	None
H50	645	496	1141	None
H52	3613	2547	6160	None
H53	2836	2481	5317	None
H54	884	993	1877	None
H55	173	229	402	None
H57	482	405	887	None
H58	68	88	156	None
H59	181	188	369	None
H60	370	374	744	None
H61	618	635	1253	None
H65	573	597	1170	None
H66	453	443	896	None
H69	145	96	241	None
H70	62	60	122	None
H71	232	265	497	None
H72	553	485	1038	None
H73	194	208	402	None
H74	228	249	477	None
H80	207	115	322	None
H81	1274	817	2091	None
H83	595	496	1091	None
H90	951	991	1942	None
H91	3255	4123	7378	None
H92	370	282	652	None
H93	608	657	1265	None
H95	54	68	122	None
I05	301	218	519	None
I07	456	520	976	None
I08	2112	2947	5059	None
I10	49332	57054	106386	None
I11	150	224	374	None
I12	551	913	1464	None
I15	61	105	166	None
I20	8075	14749	22824	None
I21	3156	9078	12234	None
I22	104	575	679	None
I24	909	2002	2911	None
I25	10919	24865	35784	None
I26	2938	3425	6363	None
I27	848	1043	1891	None
I30	89	181	270	None
I31	851	1251	2102	None
I33	104	288	392	None
I34	2080	2621	4701	None
I35	1991	3408	5399	None
I36	156	194	350	None
I37	189	269	458	None
I38	310	343	653	None
I42	839	1429	2268	None
I44	2925	5368	8293	None
I45	1520	3442	4962	None
I46	603	1355	1958	None
I47	2177	2824	5001	None
I48	9353	16978	26331	None
I49	2193	3155	5348	None
I50	4031	7610	11641	None
I51	3787	7030	10817	None
I60	724	442	1166	None
I61	635	853	1488	None
I62	269	516	785	None
I63	2348	3888	6236	None
I64	571	993	1564	None
I65	606	1302	1908	None
I66	58	92	150	None
I67	2778	3547	6325	None
I69	923	1397	2320	None
I70	733	1710	2443	None
I71	599	2427	3026	None
I72	313	609	922	None
I73	2773	3688	6461	None
I74	410	958	1368	None
I77	810	1467	2277	None
I78	457	485	942	None
I79	29	93	122	None
I80	2617	3168	5785	None
I81	123	196	319	None
I82	342	362	704	None
I83	7817	4527	12344	None
I84	11769	11296	23065	None
I85	299	546	845	None
I86	163	541	704	None
I87	434	530	964	None
I88	71	62	133	None
I89	1035	574	1609	None
I95	5581	6558	12139	None
I97	165	92	257	None
I98	132	314	446	None
I99	101	125	226	None
J00	310	219	529	None
J01	148	86	234	None
J02	678	537	1215	None
J03	366	280	646	None
J04	126	91	217	None
J06	660	480	1140	None
J10	551	513	1064	None
J11	150	143	293	None
J12	624	961	1585	None
J13	201	219	420	None
J14	80	100	180	None
J15	323	562	885	None
J17	91	170	261	None
J18	8190	10632	18822	None
J20	155	127	282	None
J22	5868	6590	12458	None
J30	1590	1492	3082	None
J31	591	634	1225	None
J32	1601	1575	3176	None
J33	1139	2339	3478	None
J34	2870	4098	6968	None
J35	609	465	1074	None
J36	187	273	460	None
J38	1065	1194	2259	None
J39	463	507	970	None
J40	527	397	924	None
J42	227	216	443	None
J43	1424	2058	3482	None
J44	6859	8449	15308	None
J45	19763	13672	33435	None
J46	169	117	286	None
J47	2263	1744	4007	None
J61	12	372	384	Male
J67	74	60	134	None
J69	733	1400	2133	None
J70	57	67	124	None
J80	90	181	271	None
J81	337	425	762	None
J82	90	67	157	None
J84	995	1508	2503	None
J85	56	88	144	None
J86	170	342	512	None
J90	4781	6143	10924	None
J91	175	218	393	None
J92	157	1446	1603	Male
J93	564	921	1485	None
J94	174	362	536	None
J95	229	285	514	None
J96	2233	3280	5513	None
J98	4003	4651	8654	None
J99	205	164	369	None
K00	134	93	227	None
K01	1086	846	1932	None
K02	2033	2059	4092	None
K04	1617	1143	2760	None
K05	609	413	1022	None
K06	249	190	439	None
K07	474	235	709	None
K08	1831	1554	3385	None
K09	249	263	512	None
K10	306	224	530	None
K11	675	580	1255	None
K12	797	728	1525	None
K13	2092	1717	3809	None
K14	949	756	1705	None
K20	5579	6137	11716	None
K21	21122	17314	38436	None
K22	6295	8338	14633	None
K25	3061	3011	6072	None
K26	1404	2604	4008	None
K27	225	342	567	None
K29	21074	18408	39482	None
K30	8013	4728	12741	None
K31	7435	5563	12998	None
K35	1767	1689	3456	None
K36	70	35	105	None
K37	250	247	497	None
K38	221	163	384	None
K40	1420	18145	19565	Male
K41	657	242	899	None
K42	1367	3743	5110	None
K43	2285	2315	4600	None
K44	21406	16696	38102	None
K45	105	81	186	None
K46	270	383	653	None
K50	1129	957	2086	None
K51	1827	2026	3853	None
K52	11024	7421	18445	None
K55	1075	1087	2162	None
K56	3601	3190	6791	None
K57	24238	21883	46121	None
K58	6711	2315	9026	None
K59	11859	9341	21200	None
K60	1436	2044	3480	None
K61	468	1046	1514	None
K62	14220	14409	28629	None
K63	11200	13230	24430	None
K64	6524	5967	12491	None
K65	553	786	1339	None
K66	3480	2474	5954	None
K70	295	1058	1353	None
K71	58	50	108	None
K72	257	469	726	None
K73	102	59	161	None
K74	688	950	1638	None
K75	642	605	1247	None
K76	3821	3975	7796	None
K80	12638	6319	18957	None
K81	2032	1567	3599	None
K82	1756	880	2636	None
K83	1993	1660	3653	None
K85	1393	1396	2789	None
K86	1028	1177	2205	None
K90	1863	1022	2885	None
K91	1071	1305	2376	None
K92	7522	8030	15552	None
L02	1364	1667	3031	None
L03	4696	6228	10924	None
L04	58	50	108	None
L05	135	373	508	None
L08	963	1266	2229	None
L12	63	72	135	None
L20	76	78	154	None
L21	38	90	128	None
L23	97	39	136	None
L24	183	223	406	None
L25	59	50	109	None
L27	402	341	743	None
L28	184	128	312	None
L29	668	443	1111	None
L30	1677	1659	3336	None
L40	1806	2062	3868	None
L43	565	249	814	None
L50	363	204	567	None
L51	76	53	129	None
L53	498	459	957	None
L57	2089	2440	4529	None
L60	663	673	1336	None
L65	140	31	171	None
L70	58	42	100	None
L71	303	302	605	None
L72	4686	4360	9046	None
L73	282	239	521	None
L80	81	42	123	None
L81	690	474	1164	None
L82	2308	2145	4453	None
L83	75	78	153	None
L84	316	88	404	None
L85	573	535	1108	None
L89	1331	1923	3254	None
L90	2340	1118	3458	None
L91	689	500	1189	None
L92	435	298	733	None
L93	159	40	199	None
L94	130	51	181	None
L95	94	91	185	None
L97	825	1466	2291	None
L98	4360	4104	8464	None
M00	220	379	599	None
M02	44	77	121	None
M05	632	263	895	None
M06	4403	2160	6563	None
M07	581	507	1088	None
M10	1034	5772	6806	None
M11	283	420	703	None
M12	126	98	224	None
M13	13459	8320	21779	None
M14	60	113	173	None
M15	5198	2821	8019	None
M16	10819	7442	18261	None
M17	14735	13582	28317	None
M18	1524	500	2024	None
M19	19328	12055	31383	None
M20	9195	1861	11056	None
M21	1745	1373	3118	None
M22	538	482	1020	None
M23	7176	9038	16214	None
M24	1779	1544	3323	None
M25	10843	8192	19035	None
M30	65	62	127	None
M31	684	388	1072	None
M32	400	80	480	None
M33	77	36	113	None
M34	202	39	241	None
M35	2818	1200	4018	None
M40	347	242	589	None
M41	1642	579	2221	None
M43	1976	1082	3058	None
M45	299	566	865	None
M46	1556	1024	2580	None
M47	8064	5519	13583	None
M48	4170	3698	7868	None
M49	116	145	261	None
M50	1184	1165	2349	None
M51	6202	4710	10912	None
M53	548	187	735	None
M54	12702	9180	21882	None
M60	152	170	322	None
M62	710	836	1546	None
M65	3949	2757	6706	None
M66	349	370	719	None
M67	2853	1668	4521	None
M70	1195	1063	2258	None
M71	680	589	1269	None
M72	1545	3800	5345	None
M75	6000	5156	11156	None
M76	382	273	655	None
M77	1358	740	2098	None
M79	11231	7495	18726	None
M80	1057	441	1498	None
M81	10264	2190	12454	None
M82	69	63	132	None
M84	1189	950	2139	None
M85	3036	775	3811	None
M86	289	628	917	None
M87	416	326	742	None
M88	208	90	298	None
M89	1223	802	2025	None
M90	280	362	642	None
M92	92	50	142	None
M93	172	164	336	None
M94	620	404	1024	None
M95	186	175	361	None
M96	496	336	832	None
M99	152	159	311	None
N02	361	466	827	None
N03	363	426	789	None
N04	132	160	292	None
N05	149	208	357	None
N08	211	375	586	None
N10	198	92	290	None
N11	121	84	205	None
N12	1075	494	1569	None
N13	1893	2891	4784	None
N15	50	53	103	None
N17	5605	9246	14851	None
N18	6400	7135	13535	None
N19	666	1195	1861	None
N20	2000	4301	6301	None
N21	198	1039	1237	None
N23	592	1322	1914	None
N25	60	56	116	None
N26	120	155	275	None
N28	1940	2960	4900	None
N30	2313	1553	3866	None
N31	955	785	1740	None
N32	3913	8064	11977	None
N34	81	101	182	None
N35	1570	2640	4210	None
N36	559	453	1012	None
N39	16880	10093	26973	None
N40	7	18556	18563	Male
N41	0	2088	2088	Male
N42	0	1820	1820	Male
N43	0	1725	1725	Male
N45	0	1121	1121	Male
N47	1	2714	2715	Male
N48	4	2811	2815	Male
N49	0	233	233	Male
N50	3	3380	3383	Male
N60	1933	13	1946	Female
N61	480	20	500	Female
N62	610	212	822	None
N63	1626	48	1674	Female
N64	1416	15	1431	Female
N70	545	0	545	Female
N71	289	0	289	Female
N72	1124	0	1124	Female
N73	3086	3	3089	Female
N75	697	0	697	Female
N76	879	0	879	Female
N77	331	0	331	Female
N80	3936	0	3936	Female
N81	12975	2	12977	Female
N82	235	0	235	Female
N83	5722	0	5722	Female
N84	11094	0	11094	Female
N85	5676	1	5677	Female
N86	859	0	859	Female
N87	1438	0	1438	Female
N88	2055	2	2057	Female
N89	1669	2	1671	Female
N90	2330	0	2330	Female
N91	101	0	101	Female
N92	12160	3	12163	Female
N93	4029	0	4029	Female
N94	3219	1	3220	Female
N95	10980	0	10980	Female
N97	894	0	894	Female
N99	977	388	1365	None
O00	258	0	258	Female
O02	1143	1	1144	Female
O03	1223	0	1223	Female
O04	977	1	978	Female
O12	145	0	145	Female
O13	415	0	415	Female
O14	279	0	279	Female
O16	530	0	530	Female
O20	802	1	803	Female
O21	200	0	200	Female
O23	209	0	209	Female
O24	187	0	187	Female
O26	1591	0	1591	Female
O30	251	0	251	Female
O32	978	0	978	Female
O34	1348	0	1348	Female
O35	236	0	236	Female
O36	1673	0	1673	Female
O40	109	0	109	Female
O41	233	0	233	Female
O42	995	0	995	Female
O43	222	0	222	Female
O44	171	0	171	Female
O46	575	0	575	Female
O47	949	0	949	Female
O48	1088	0	1088	Female
O60	574	0	574	Female
O61	139	0	139	Female
O62	396	0	396	Female
O63	1738	0	1738	Female
O64	386	0	386	Female
O66	300	0	300	Female
O67	105	0	105	Female
O68	2986	0	2986	Female
O69	573	0	573	Female
O70	4844	0	4844	Female
O71	185	0	185	Female
O72	1188	0	1188	Female
O73	200	0	200	Female
O75	679	0	679	Female
O80	1791	0	1791	Female
O81	144	0	144	Female
O82	485	0	485	Female
O86	178	0	178	Female
O90	181	0	181	Female
O99	1553	0	1553	Female
Q05	108	71	179	None
Q12	65	39	104	None
Q18	71	66	137	None
Q21	401	374	775	None
Q23	144	285	429	None
Q24	108	122	230	None
Q25	65	55	120	None
Q27	100	90	190	None
Q28	88	87	175	None
Q38	120	185	305	None
Q39	79	71	150	None
Q40	54	60	114	None
Q43	167	167	334	None
Q44	96	48	144	None
Q50	186	0	186	Female
Q51	212	0	212	Female
Q54	0	169	169	Male
Q60	89	109	198	None
Q61	230	282	512	None
Q63	174	159	333	None
Q65	120	25	145	None
Q66	201	99	300	None
Q76	137	74	211	None
Q79	111	48	159	None
Q82	123	88	211	None
Q85	120	85	205	None
Q87	73	81	154	None
Q89	80	68	148	None
R00	7327	7250	14577	None
R01	1477	716	2193	None
R02	441	776	1217	None
R03	2242	2176	4418	None
R04	2502	3609	6111	None
R05	2759	2484	5243	None
R06	6982	7319	14301	None
R07	19609	19043	38652	None
R09	931	896	1827	None
R10	24815	14326	39141	None
R11	11230	6562	17792	None
R12	1811	981	2792	None
R13	5989	4919	10908	None
R14	1727	1062	2789	None
R15	2223	1157	3380	None
R16	386	755	1141	None
R17	536	836	1372	None
R18	1466	1383	2849	None
R19	14325	8624	22949	None
R20	2263	1795	4058	None
R21	1544	1482	3026	None
R22	1419	1215	2634	None
R23	630	616	1246	None
R25	905	890	1795	None
R26	3636	4029	7665	None
R27	304	339	643	None
R29	5154	5308	10462	None
R30	716	806	1522	None
R31	7106	10646	17752	None
R32	2806	1945	4751	None
R33	3532	9969	13501	None
R34	83	128	211	None
R35	1896	2631	4527	None
R39	1988	3968	5956	None
R40	626	723	1349	None
R41	3227	4324	7551	None
R42	4329	3760	8089	None
R43	93	82	175	None
R44	512	653	1165	None
R45	910	1161	2071	None
R46	213	364	577	None
R47	1408	1710	3118	None
R49	678	611	1289	None
R50	3299	3475	6774	None
R51	6418	3965	10383	None
R52	1167	848	2015	None
R53	3017	2808	5825	None
R54	964	1142	2106	None
R55	6353	7707	14060	None
R56	1386	1835	3221	None
R57	311	573	884	None
R58	69	67	136	None
R59	1833	2072	3905	None
R60	2009	2314	4323	None
R61	385	520	905	None
R63	6554	5652	12206	None
R64	51	91	142	None
R65	206	339	545	None
R68	374	484	858	None
R69	11157	9532	20689	None
R70	74	47	121	None
R72	256	253	509	None
R73	878	979	1857	None
R74	235	330	565	None
R76	119	245	364	None
R77	235	241	476	None
R79	3245	8351	11596	None
R80	147	266	413	None
R81	77	25	102	None
R82	293	320	613	None
R84	113	123	236	None
R85	159	120	279	None
R86	0	158	158	Male
R87	1312	0	1312	Female
R89	73	60	133	None
R90	320	292	612	None
R91	2177	2450	4627	None
R93	3012	2676	5688	None
R94	3953	4050	8003	None
R99	35	77	112	None
