## Supplementary table 2 for "Predicting protease networks through human genetics"

Category	Phenotype
Antigen	Antigen_1gG-HSV-1
Antigen	Antigen_2mgG-unique-HSV-2
Antigen	Antigen_gE-gI-VZV
Antigen	Antigen_VCA-p18-EBV
Antigen	Antigen_EBNA-1-EBV
Antigen	Antigen_ZEBRA-EBV
Antigen	Antigen_EA-D-EBV
Antigen	Antigen_pp150Nter-HCMV
Antigen	Antigen_pp52-HCMV
Antigen	Antigen_pp28-HCMV
Antigen	Antigen_IE1A-HHV-6
Antigen	Antigen_IE1B-HHV-6
Antigen	Antigen_p101k-HHV-6
Antigen	Antigen_U14-HHV-7
Antigen	Antigen_LANA-KSHV
Antigen	Antigen_K8.1-KSHV
Antigen	Antigen_HBc-HBV
Antigen	Antigen_HBe-HBV
Antigen	Antigen_Core-HCV
Antigen	Antigen_NS3-HCV
Antigen	Antigen_p22-Tgondii
Antigen	Antigen_sag1-Tgondii
Antigen	Antigen_gag-HTLV-1
Antigen	Antigen_env-HTLV-1
Antigen	Antigen_gag-HIV-1
Antigen	Antigen_env-HIV-1
Antigen	Antigen_BK-VP1-HP-BKV
Antigen	Antigen_JC-VP1-HP-JCV
Antigen	Antigen_MC-VP1-MCPyV
Antigen	Antigen_L1-HPV-16
Antigen	Antigen_E6-HPV-16
Antigen	Antigen_E7-HPV-16
Antigen	Antigen_L1-HPV-18
Antigen	Antigen_mompD-Ctrachomatis
Antigen	Antigen_mompA-Ctrachomatis
Antigen	Antigen_tarp-D-F1-Ctrachomatis
Antigen	Antigen_tarp-D-F2-Ctrachomatis
Antigen	Antigen_PorB-Ctrachomatis
Antigen	Antigen_pGP3-Ctrachomatis
Antigen	Antigen_CagA-Hpylori
Antigen	Antigen_VacA-Hpylori
Antigen	Antigen_OMP-Hpylori
Antigen	Antigen_GroEL-Hpylori
Antigen	Antigen_Catalase-Hpylori
Antigen	Antigen_UreA-Hpylori
Arterial	Arterial_StiffnessPulseIndex
Blood	Albumin
Blood	Alkaline_phosphatase
Blood	Alanine_aminotransferase
Blood	Apolipoprotein_A
Blood	Apolipoprotein_B
Blood	Aspartate_aminotransferase
Blood	Direct_bilirubin
Blood	Urea
Blood	Calcium
Blood	Cholesterol
Blood	Creatinine
Blood	C-reactive_protein
Blood	Cystatin_C
Blood	Gamma_glutamyltransferase
Blood	Glucose
Blood	HbA1c
Blood	HDL_cholesterol
Blood	IGF-1
Blood	LDL_direct
Blood	Lipoprotein_A
Blood	Oestradiol
Blood	Phosphate
Blood	Rheumatoid_factor
Blood	SHBG
Blood	Total_bilirubin
Blood	Testosterone
Blood	Total_protein
Blood	Triglycerides
Blood	Urate
Blood	Vitamin_D
Blood	Leukocyte_count
Blood	Erythrocyte_count
Blood	Haemoglobin_concentration
Blood	Haematocrit_percentage
Blood	Mean_corpuscular_volume
Blood	Mean_corpuscular_haemoglobin
Blood	Mean_corpuscular_haemoglobin_concentration
Blood	Erythrocyte_distribution_width
Blood	Platelet_count
Blood	Platelet_crit
Blood	Mean_platelet_volume
Blood	Platelet_distribution_width
Blood	Lymphocyte_count
Blood	Monocyte_count
Blood	Neutrophill_count
Blood	Eosinophill_count
Blood	Basophill_count
Blood	Nucleated_red_blood_cell_count
Blood	Lymphocyte_percentage
Blood	Monocyte_percentage
Blood	Neutrophill_percentage
Blood	Eosinophill_percentage
Blood	Basophill_percentage
Blood	Nucleated_red_blood_cell_percentage
Blood	Reticulocyte_percentage
Blood	Reticulocyte_count
Blood	Mean_reticulocyte_volume
Blood	Mean_sphered_cell_volume
Blood	Immature_reticulocyte_fraction
Blood	High_light_scatter_reticulocyte_percentage
Blood	High_light_scatter_reticulocyte_count
BP	Pressure_Diastolic
BP	Pressure_Systolic
BP	Pulse_rate
Kidney	eGFR_Crea
Kidney	eGFR_CysC
Fib	Fibrosis_Fib4
Lung	Spirometry_FEV1Best
Lung	Spirometry_FVCBest
Lung	Spirometry_FEV1PredPerc
Lung	Spirometry_FEV1ToFVC
Urine	Urine_Crea
Urine	Urine_Potassium
Urine	Urine_Sodium
Urine	Urine_Microalbumin
Eye	Eye_Right_logMAR
Eye	Eye_Left_logMAR
Eye	Eye_Right_IOPcc
Eye	Eye_Right_IOPgc
Eye	Eye_Right_Corneal_hysteresis
Eye	Eye_Right_Corneal_resistance_factor
Eye	Eye_Left_IOPcc
Eye	Eye_Left_IOPgc
Eye	Eye_Left_Corneal_hysteresis
Eye	Eye_Left_Corneal_resistance_factor
