## Supplementary table 3 for "Predicting protease networks through human genetics"

Gene1	Gene2	Medical similarity	Biomarker similarity	In MEROPS
CELSR2	TCP1	0.91909	NA	No
CELSR2	IGF2R	0.91841	NA	No
CELSR2	ECSIT	0.90716	NA	No
CELSR2	ICAM1	0.90699	NA	No
PSMA5	ICAM1	0.90563	NA	No
PSMA5	ECSIT	0.90557	NA	No
PSMA5	TCP1	0.90556	NA	No
PSMA5	IGF2R	0.90556	NA	No
PSMA5	EPOR	0.88199	NA	No
FURIN	NOS3	0.88053	NA	No
CELSR2	EPOR	0.87971	NA	No
RHBDL2	RPS12	0.86826	NA	No
CPA4	AGT	0.86699	NA	No
BACE1	PGPEP1	0.86514	NA	No
PGPEP1	BACE1	0.86514	NA	No
CTSZ	SPINT4	0.85650	NA	No
ADAMTSL2	RAPSN	0.85482	NA	No
CELSR2	ATP6V1B2	0.85147	NA	No
ANPEP	RCC1L	0.85143	NA	No
PGPEP1	TAGLN	0.85064	NA	No
TMEM59	ICAM1	0.85049	NA	No
DPYSL5	CCNL2	0.85019	NA	No
RHBDL2	ATP6V1C1	0.84787	NA	No
ANPEP	SELENOI	0.84750	NA	No
CPA4	IPO9	0.84685	NA	No
PGPEP1	ZPR1	0.84581	NA	No
PGPEP1	PCSK7	0.84577	NA	No
PCSK7	PGPEP1	0.84577	NA	No
RHBDL2	PDE2A	0.84555	NA	No
PLAU	IL25	0.84543	NA	No
TMEM59	EPOR	0.84517	NA	No
TMEM59	ECSIT	0.84516	NA	No
PSMA5	ATP6V1B2	0.84505	NA	No
TMEM59	ATP6V1B2	0.84466	NA	No
CTSC	SPG7	0.84391	NA	No
SPG7	CTSC	0.84391	NA	No
MME	MED9	0.84389	NA	No
CTSC	RPL13	0.84358	NA	No
CTSC	AFG3L1P	0.84315	NA	No
AFG3L1P	CTSC	0.84315	NA	No
CTSC	CPNE7	0.84310	NA	No
CTSC	TUBB3	0.84306	NA	No
CORIN	PER1	0.84301	NA	No
TMEM59	SARS1	0.84299	NA	No
TMEM59	GSTM1	0.84298	NA	No
ASPRV1	PSMB5	0.84298	NA	No
PSMB5	ASPRV1	0.84298	NA	No
TMEM59	GNAI3	0.84298	NA	No
TMEM59	GSTM3	0.84297	NA	No
TMEM59	PRPF38B	0.84297	NA	No
CELSR2	TMEM59	0.84297	NA	No
TMEM59	CELSR2	0.84297	NA	No
TMEM59	SORT1	0.84297	NA	No
TMEM59	TCP1	0.84297	NA	No
CTSC	DPEP1	0.84297	NA	No
DPEP1	CTSC	0.84297	NA	No
PSMA5	TMEM59	0.84297	NA	No
TMEM59	PSMA5	0.84297	NA	No
CTSC	CHMP1A	0.84297	NA	No
CHMP1A	CTSC	0.84297	NA	No
TMEM59	IGF2R	0.84297	NA	No
CPA4	PICALM	0.83190	NA	No
PCSK7	NPC1L1	0.83093	NA	No
CTSC	ACSF3	0.83024	NA	No
LPAL2	PAFAH1B1	0.82975	NA	No
RHBDL2	VNN2	0.81928	NA	No
CPA4	FURIN	0.81648	NA	No
FURIN	CPA4	0.81648	NA	No
PGA5	MRPL10	0.81584	NA	No
CAPN1	MRAS	0.81583	NA	No
PCSK9	ECSIT	0.81388	NA	No
PCSK9	EPOR	0.81304	NA	No
LPA	PAFAH1B1	0.81281	NA	No
USP39	CDKN2A	0.80962	NA	No
ADAMTSL4	ARTN	0.80910	NA	No
CTSS	ARTN	0.80907	NA	No
PCSK9	ICAM1	0.80799	NA	No
TANK	HCLS1	0.80783	NA	No
PCSK7	NUDCD3	0.80765	NA	No
PSMD14	CAPZA1	0.80757	NA	No
DDI1	CABP1	0.80667	NA	No
CPA4	HDDC3	0.80569	NA	No
CTSL3P	RTN4RL1	0.80453	NA	No
ADAM19	VAMP1	0.80452	NA	No
CFD	FANCL	0.80417	NA	No
ACR	RTN4RL1	0.80358	NA	No
CPA4	VPS33B	0.80327	NA	No
USP44	RASD1	0.80270	NA	No
CTSD	MACROH2A2	0.80240	NA	No
PCSK9	PRPF38B	0.80229	NA	No
MMP1	VEGFC	0.80092	NA	No
RNPEP	VPS33B	0.80081	NA	No
CELSR2	PCSK9	0.80035	NA	No
PCSK9	CELSR2	0.80035	NA	No
ACHE	CHRNB1	0.80033	NA	No
PGPEP1	DYNLL1	0.80030	NA	No
PCSK9	SARS1	0.80023	NA	No
PCSK9	GSTM3	0.80007	NA	No
TMPRSS6	H2BC9	NA	0.96871	No
TMPRSS6	H2BC7	NA	0.95845	No
TMPRSS6	H4C5	NA	0.95300	No
TMPRSS6	H3C6	NA	0.94908	No
TMPRSS6	H2AC8	NA	0.94507	Yes
USP49	PLS1	NA	0.93882	No
TMPRSS6	H3C8	NA	0.92404	No
RHBDF1	MAN2B1	NA	0.92068	No
RHBDF1	PRDX2	NA	0.91456	No
TMPRSS6	H2AC11	NA	0.91426	No
MST1	CENPB	NA	0.90603	No
MST1	MAVS	NA	0.90348	No
PRSS16	IL2RB	NA	0.90320	No
APEH	CENPB	NA	0.90150	No
DAG1	CENPB	NA	0.90134	No
RHBDF1	GCDH	NA	0.90115	No
PRSS16	C1QTNF6	NA	0.90029	No
RHBDF1	FARSA	NA	0.90002	No
RHBDF1	CALR	NA	0.90002	No
APEH	MAVS	NA	0.89976	No
DAG1	MAVS	NA	0.89923	No
DAG1	C20orf27	NA	0.89881	No
TMPRSS6	H2BC12	NA	0.89837	No
PRSS16	MPST	NA	0.89782	No
PRSS16	GGA1	NA	0.89689	No
PRSS16	GCAT	NA	0.89661	No
MST1	C20orf27	NA	0.89602	No
CELSR2	SDC1	NA	0.89530	No
RHBDF1	RAD23A	NA	0.89439	No
PRSS16	EIF3L	NA	0.89396	No
NPEPL1	USP7	NA	0.89282	No
TMPRSS6	H2BC5	NA	0.89258	No
APEH	C20orf27	NA	0.89227	No
TMPRSS6	H2BC1	NA	0.89225	No
CPVL	PPBP	NA	0.89062	No
MST1	PRNP	NA	0.89044	No
DAG1	PRNP	NA	0.89008	No
PSMA5	SDC1	NA	0.88981	No
TMPRSS6	H2BC17	NA	0.88969	No
APEH	PRNP	NA	0.88885	No
DAG1	ITPA	NA	0.88876	No
MST1	ITPA	NA	0.88836	No
USP4	CENPB	NA	0.88795	No
RHBDF1	MRI1	NA	0.88756	No
CPVL	ARL5C	NA	0.88738	No
TPSB2	MAN2B1	NA	0.88690	No
TMPRSS6	H2AC6	NA	0.88669	No
USP4	PCNA	NA	0.88621	No
USP4	C20orf27	NA	0.88620	No
APEH	ITPA	NA	0.88413	No
DAG1	PCNA	NA	0.88401	No
UNC5CL	PLS1	NA	0.88142	No
ACR	ANP32B	NA	0.88108	No
MST1	PCNA	NA	0.88098	No
USP4	ITPA	NA	0.88088	No
USP4	MAVS	NA	0.88081	No
CPVL	SMARCE1	NA	0.88077	No
CPVL	IGFBP4	NA	0.87891	No
ADAM28	TFAP2B	NA	0.87842	No
CPVL	CXCL6	NA	0.87832	No
APEH	PCNA	NA	0.87724	No
USP49	TFDP2	NA	0.87652	No
PRSS16	ANKRD54	NA	0.87643	No
ABHD14B	PCNA	NA	0.87486	No
USP4	PRNP	NA	0.87447	No
NPEPL1	UMPS	NA	0.87442	No
PSMA5	DSTN	NA	0.87375	No
ABHD14B	SIGLEC1	NA	0.87348	No
RHBDF1	STX10	NA	0.87307	No
UQCRC2	SUCLA2	NA	0.87293	No
EPHX1	TYMS	NA	0.87273	No
ABHD14B	CENPB	NA	0.87178	No
UQCRC2	MED4	NA	0.87153	No
ABHD14B	C20orf27	NA	0.87109	No
USP7	UMPS	NA	0.87032	No
USP49	ATP1B3	NA	0.86961	No
CELSR2	DSTN	NA	0.86953	No
ABHD14B	MAVS	NA	0.86935	No
ADAM28	SUCLA2	NA	0.86902	No
ABHD14B	ITPA	NA	0.86882	No
ADGRF4	FXYD1	NA	0.86787	No
ABHD14B	PRNP	NA	0.86786	No
PA2G4	ERRFI1	NA	0.86749	No
ARHGAP21	PCNA	NA	0.86724	No
HM13	POGLUT3	NA	0.86680	No
HM13	ATM	NA	0.86562	No
NAAA	MTX2	NA	0.86562	No
UNC5CL	ATP1B3	NA	0.86550	No
UNC5CL	TFDP2	NA	0.86546	No
CPVL	PSMD3	NA	0.86503	No
CPVL	CSF3	NA	0.86484	No
PGC	PLS1	NA	0.86452	No
DAG1	SIGLEC1	NA	0.86400	No
USP4	SIGLEC1	NA	0.86352	No
MST1	SIGLEC1	NA	0.86343	No
APEH	SIGLEC1	NA	0.86321	No
PGC	FYN	NA	0.86294	No
ARHGAP21	CENPB	NA	0.86224	No
CTRC	ASAH2	NA	0.86133	No
TPSB2	PRDX2	NA	0.86105	No
ARHGAP21	CACNA2D2	NA	0.86015	No
ARHGAP21	MAVS	NA	0.85943	No
ARHGAP21	C20orf27	NA	0.85936	No
CPVL	CXCL1	NA	0.85928	No
RHBDF2	FASTKD5	NA	0.85924	No
RNPEPL1	NCAPD2	NA	0.85915	No
ARHGAP21	SIGLEC1	NA	0.85894	No
RHBDL1	FARSA	NA	0.85881	No
CPVL	MIEN1	NA	0.85795	No
TPSB2	FARSA	NA	0.85769	No
F10	ROGDI	NA	0.85760	No
RNPEPL1	GAPDH	NA	0.85728	No
ARHGAP21	TUSC2	NA	0.85719	No
ARHGAP21	RHOA	NA	0.85698	No
ARHGAP21	PLXNB1	NA	0.85640	No
CELSR2	LDLR	NA	0.85628	No
ARHGAP21	MST1R	NA	0.85588	No
TPSB2	GCDH	NA	0.85574	No
ARHGAP21	ITPA	NA	0.85551	No
ARHGAP21	GPX1	NA	0.85546	No
ARHGAP21	TCTA	NA	0.85546	No
ARHGAP21	RNF123	NA	0.85542	No
ARHGAP21	BSN	NA	0.85533	No
ARHGAP21	GNAI2	NA	0.85529	No
ARHGAP21	QARS1	NA	0.85492	No
PGC	ATP1B3	NA	0.85491	No
ARHGAP21	APEH	NA	0.85479	No
ARHGAP21	PRNP	NA	0.85472	No
C1RL	COPZ1	NA	0.85441	No
ARHGAP21	LAMB2	NA	0.85428	No
ARHGAP21	AMT	NA	0.85427	No
ARHGAP21	HYAL2	NA	0.85420	No
TPSB2	CALR	NA	0.85407	No
ARHGAP21	RASSF1	NA	0.85397	No
USP7	HEG1	NA	0.85380	No
ARHGAP21	PRKAR2A	NA	0.85361	No
ARHGAP21	MANF	NA	0.85353	No
ARHGAP21	COL7A1	NA	0.85340	No
ADAMTS14	DDA1	NA	0.85332	No
ARHGAP21	CYB561D2	NA	0.85322	No
ARHGAP21	USP4	NA	0.85306	No
ARHGAP21	UCN2	NA	0.85290	No
CPVL	PF4	NA	0.85289	No
ARHGAP21	ABHD14B	NA	0.85263	No
CPVL	CXCL3	NA	0.85246	No
ARHGAP21	GNAT1	NA	0.85217	No
ACE	HINT3	NA	0.85185	No
PGC	TFDP2	NA	0.85182	No
ARHGAP21	SLC25A20	NA	0.85167	No
TMPRSS6	BTN1A1	NA	0.85120	No
ARHGAP21	RAD54L2	NA	0.85113	No
ARHGAP21	DCAF1	NA	0.85028	No
